# Enhancing student comprehension of paternity assignment in molecular primatology: a pilot study using a Shiny web application in Kenya

**DOI:** 10.1101/2024.09.01.610690

**Authors:** David K. Mwaura, Jordan A. Anderson, Daniel M. Kiboi, Mercy Y. Akinyi, Jenny Tung

## Abstract

Kinship is a major determinant of affiliative and mating behavior in primates. In field studies, identifying kin typically relies in part on genetic analysis, especially for discriminating paternal relationships. Such analyses assume knowledge of Mendelian inheritance, genotyping technologies, and basic statistical inference. Consequently, they can be difficult for students to grasp, particularly through traditional lecture formats. Here, we investigate whether integrating an additional active learning approach—interaction with a Shiny web application*, DadApp*, which implements a popular paternity inference approach in an accessible graphical user interface—improves student understanding of genetic kinship analysis in molecular primatology. We do so in the context of a non-traditional learning environment in Kenya, a developing nation in which students have limited access to technology, and where the efficacy of educational Shiny apps has never been assessed. Twenty-eight (28) participants with diverse educational backgrounds attended an introductory lecture on genetics and paternity inference, completed a pre-test, interacted with *DadApp* via a structured set of exercises and questions, and then completed a post-test and survey about their experience and subjective understanding. Post-test scores significantly improved relative to pre-test scores (p-value=3.75 × 10^-6^ . Further, student interest and confidence in the subject matter significantly increased after the practical session with *DadApp*. Our results suggest that Shiny web app-based active learning approaches have potential benefits in communicating complex topics in molecular primatology, including in resource-limited settings where such methods have not yet experienced high penetrance.

**Graphical Abstract:** *Images in the graphical abstract are courtesy of publicdomainpictures.net
