## Supplementary Material 3 for "Enhancing student comprehension of paternity assignment in molecular primatology: a pilot study using a Shiny web application in Kenya"

I.D	Pre-Test Score	Post-Test Score	Gender	Education	Allele frequency calculation in animal population?	Hardy Weinberg Equilibrium?	Gene Flow in wild animal population?	Genetic variation in parentage analysis	Heritability in wild animal population?	Pre Lecture Interests	What is a test cross, and why is it used in Mendelian genetics?	Determining possible genotypes of offsprings' and their associated probabilities of occurrence given parents' genotype	The concept of the likelihood ratio computational algorithm in the context of determining paternal inference	The role genetic markers play in the likelihood ratio computational algorithm for paternal inference	Calculation of allele frequency of bi-allelic markers in a wild animal population.	Steps involved in calculating the likelihood ratio for a single genetic marker in the likelihood ratio computational algorithm	How are the likelihood ratios of multiple genetic markers combined to obtain an overall combined likelihood ratio in the likelihood ratio computational algorithm	Post Lecture Interests	Understanding the concept of statistical genetics for example probability using likelihood ratio	Genetic markers, Genetic variation and Gene flow	Allele frequency calculation as a factor in the concept of likelihood ratio computational algorithm	The importance of test cross in Mendelian genetics and heritability	Utilization of Hardy Weinberg Equilibrium in likelihood ratio computational algorithm	Post-workshop Interest	Pre Lecture Confidence	Post Lecture Confidence	Post-workshop Confidence
Participant 01	75	95	Female	Undergraduate	High	High	High	High	High	High	High	Low	Low	Low	Medium	Low	Low	Low	High	High	Low	High	High	High	High	High	High
Participant 02	75	100	Female	Undergraduate	High	Medium	High	High	High	High	Low	High	Low	High	Low	High	High	High	High	High	High	High	High	High	Medium	Low	Low
Participant 03	55	100	Male	Undergraduate	High	High	High	High	High	High	High	High	High	High	High	High	High	High	High	Medium	High	High	High	High	Medium	High	High
Participant 04	85	95	Male	Undergraduate	Medium	Medium	High	Medium	High	Medium	High	High	High	High	High	High	High	High	High	High	High	High	High	High	High	High	High
Participant 05	65	100	Female	MSc-Level	High	High	Medium	High	Medium	Medium	High	Low	Low	High	High	High	High	High	High	High	High	High	High	High	Low	High	High
Participant 06	75	95	Male	Undergraduate	Low	Low	Low	Low	Low	Low	High	Low	Low	High	Low	Low	Low	Low	High	High	High	High	High	High	Medium	High	High
Participant 07	90	95	Male	Undergraduate	High	High	High	High	High	High	Low	Low	High	High	High	High	High	High	High	High	High	High	High	High	High	High	High
Participant 08	75	100	Male	Undergraduate	High	High	High	High	High	High	High	High	High	High	High	High	High	High	High	High	High	High	High	High	High	Medium	High
Participant 09	60	95	Female	MSc-Level	High	High	High	Medium	High	High	High	High	High	High	High	Low	Low	High	High	High	High	High	High	High	High	High	High
Participant 10	65	95	Male	Undergraduate	High	Medium	High	High	High	High	Low	Medium	Medium	Low	Low	Medium	Medium	Medium	High	High	High	High	High	High	Low	High	High
Participant 11	75	100	Female	MSc-Level	Low	Low	Low	Medium	Low	Low	High	High	Low	High	High	High	High	High	High	High	High	High	High	High	High	Medium	High
Participant 12	80	100	Male	Undergraduate	High	High	High	High	High	High	High	High	Low	High	Low	Low	High	Medium	High	High	High	High	High	High	High	High	High
Participant 13	70	100	Male	Undergraduate	High	Medium	High	Medium	Medium	Medium	High	High	High	High	Low	Low	Low	Medium	High	High	High	High	High	High	High	High	High
Participant 14	75	100	Male	MSc-Level	High	High	Medium	Low	Medium	Medium	High	High	High	High	High	High	High	High	High	High	High	High	High	High	Low	High	High
Participant 15	85	95	Female	MSc-Level	Medium	Medium	Low	High	Medium	Medium	High	High	Low	High	Low	Low	High	Medium	High	High	High	High	High	High	High	High	High
Participant 16	55	80	Male	PhD-Level	Low	Low	Low	Low	Low	Low	Low	Low	Low	Low	Low	Low	Low	Low	High	High	High	High	High	High	High	High	High
Participant 17	70	100	Female	Undergraduate	High	Medium	High	High	High	High	High	Medium	Medium	Medium	Low	Low	Low	Medium	High	High	High	High	High	High	Low	High	High
Participant 18	45	100	Male	Undergraduate	High	High	Medium	High	Low	Medium	High	Medium	Medium	High	Medium	High	High	High	High	High	High	High	High	High	Low	High	High
Participant 19	55	100	Male	PhD-Level	High	High	High	High	High	High	High	High	High	High	Low	High	Low	High	High	High	High	High	High	High	Medium	High	High
Participant 20	65	100	Female	PhD-Level	Low	Low	Low	Low	Low	Low	Low	Low	Low	Low	Low	Low	Medium	Low	High	High	High	High	High	High	High	High	High
Participant 21	80	100	Male	PhD-Level	High	High	High	High	High	High	High	High	Low	High	High	High	High	High	High	High	High	High	High	High	High	High	High
Participant 22	80	100	Male	MSc-Level	Low	Low	Low	Low	Low	Low	Low	Low	Low	Low	Low	Low	Low	Low	High	High	High	High	High	High	High	Low	High
Participant 23	55	100	Female	PhD-Level	Low	Low	Low	Low	Low	Low	Low	Low	Low	Low	Low	Low	Low	Low	High	High	High	High	High	High	High	High	High
Participant 24	70	100	Female	Undergraduate	Low	Low	Low	Low	Low	Low	Low	Low	Low	Low	Low	Low	Low	Low	High	High	High	High	High	High	High	High	High
Participant 25	70	100	Male	Undergraduate	Low	Low	Low	Low	Low	Low	Low	Low	Low	Low	Low	Low	Low	Low	High	High	High	High	High	High	High	High	High
Participant 26	65	100	Male	Undergraduate	Low	Low	Low	Low	Low	Low	High	High	High	High	High	High	High	High	High	High	High	High	High	High	Low	High	High
Participant 27	80	95	Female	Undergraduate	Low	Low	Low	Low	Low	Low	High	High	High	High	High	High	High	High	High	High	High	High	High	High	Low	High	High
Participant 28	80	100	Male	Undergraduate	High	High	High	High	High	High	High	High	Low	High	Low	Low	High	High	High	High	High	High	High	High	High	High	High
